# Intersecting experimental evolution and CRISPR screens to identify novel toxin resistance loci

**DOI:** 10.1101/2025.07.23.666417

**Authors:** Michele Marconcini, Steeve Cruchet, Srishti Goswami, Raghuvir Viswanatha, Matthew Butnaru, Joydeep De, Camilla Roselli, Dafni Hadjieconomou, Norbert Perrimon, Stephanie E. Mohr, Richard Benton

**Author notes:** Corresponding author: E.

## Abstract

Understanding toxin resistance in insects is key to appreciate niche adaptations but remains challenging due to its often-polygenic basis. A well-known example is the specialized association of *Drosophila sechellia* with noni fruit (*Morinda citrifolia*), which is toxic to most other insects, including the closely-related *Drosophila simulans* and *Drosophila melanogaster*. Toxicity of noni is due to its high concentration of octanoic acid (OA), but the mechanisms that determine sensitivity or resistance to OA in different species remain poorly understood. Here, we experimentally-evolved *D. simulans* with increased OA resistance, identifying multiple loci under selection. Cross-referencing these with a genome-wide, OA-resistance CRISPR screen in a *D. melanogaster* cell line highlighted two proteins: Kraken, a putative detoxification enzyme expressed in digestive and renal tissues, and Alkbh7, a mitochondrial protein linked to fatty acid metabolism. Both genes show elevated expression in *D. sechellia* and OA-resistant *D. simulans*. In *D. melanogaster*, *kraken* mutants are more OA-sensitive, while *Alkbh7* overexpression increased OA resistance. Importantly, mutation of these genes in *D. sechellia* reduced OA tolerance. Our identification of genes underlying OA resistance in laboratory and natural contexts demonstrates how complementary, cross-species selection approaches can provide insights into complex mechanisms of toxin susceptibility and adaptation; such methods could also have practical applications in the characterization of natural and artificial insecticides.
