## Supplementary material for "Intersecting experimental evolution and CRISPR screens to identify novel toxin resistance loci": Data S6

### Sheet: ExpEvo_qPCR
Samples	Alkbh7 log10CNRQ	Alkbh7 SE(log10CNRQ)	kraken log10CNRQ	kraken SE(log10CNRQ)	Timepoint
G0-1	-0.0165636	0.0170416	-0.106904	0.0194093	0
G0-2	-0.0101299	0.0186428	-0.0427681	0.0222973	0
G0-3	-0.0560568	0.01502	0.00937426	0.0154167	0
G0-4	-0.188822	0.0190269	0.0347443	0.021007	0
G0-5	-0.027756	0.00837354	0.174275	0.0095871	0
G0-6	0.0132934	0.0245601	-0.0415387	0.0161001	0
G0-7	-0.112374	0.0115539	-0.156905	0.0368853	0
G0-8	-0.0812068	0.0176309	-0.0449172	0.0127044	0
G0-9	0.542529	0.0192893	0.258398	0.0233788	0
G0-10	-0.0629129	0.0194087	-0.0837585	0.00800123	0
G25-1	0.356132	0.0119156	0.36602	0.00976495	25
G25-2	0.0268462	0.0601693	0.340071	0.0225211	25
G25-3	0.166448	0.0113372	0.42754	0.0171808	25
G25-4	0.344884	0.0203138	0.289238	0.0181011	25
G25-5	0.201157	0.0330677	0.328367	0.00837495	25
G25-6	0.795921	0.00970928	0.348207	0.0401663	25
G25-7	0.331559	0.0160911	0.259544	0.00875619	25
G25-8	0.281942	0.0298215	0.262679	0.0215703	25
G25-9	1.17803	0.00998613	0.557234	0.0070912	25
G25-10	0.369451	0.0129702	0.226508	0.00920008	25
G50-1	0.371141	0.0135035	1.0128	0.0282319	50
G50-2	0.272693	0.0384926	1.1188	0.0269665	50
G50-3	0.263789	0.0188107	0.908549	0.0400412	50
G50-4	0.313098	0.0201986	0.955903	0.0178461	50
G50-5	0.287025	0.0423552	0.690501	0.0194133	50
G50-6	0.583279	0.062847	0.915635	0.0295297	50
G50-7	-0.243595	0.0154728	0.782586	0.020062	50
G50-8	-0.0667906	0.0253619	0.36732	0.0234621	50
G50-9	0.67984	0.0185128	1.26508	0.0188848	50
G50-10	0.190261	0.0256131	0.854078	0.0259229	50

### Sheet: Wild_caught_strains
Samples	Alkbh7 log10CNRQ	Alkbh7 SE(log10CNRQ)	kraken log10CNRQ	kraken SE(log10CNRQ)
D.sechellia_Aride	1.75021	0.0103399	2.14014	0.0165149
D.sechellia_Mahe	1.79813	0.031875	1.70216	0.00964911
D.sechellia_Praislin	1.17376	0.0244671	0.62588	0.0588774
D.simulans_H1	1.07971	0.0104125	1.25998	0.0372776
D.simulans_LV247	9.94597e-17	0.0517793	-9.83321e-18	0.0757408
D.simulans_MD	1.81838	0.0408209	1.34173	0.0332823

### Sheet: Lab_strains
Samples	Alkbh7 log10CNRQ	Alkbh7 SE(log10CNRQ)	kraken log10CNRQ	kraken SE(log10CNRQ)
D.sechellia07	0.723004	0.0152659	1.28165	0.0230881
D.sechellia28	0.0582012	0.042438	0.388701	0.0399595
D.simulans04	0.274357	0.105399	0.0647081	0.0356384
D.simulans196	0.805942	0.0302711	0.398734	0.00362856
