## Supplementary material for "Intersecting experimental evolution and CRISPR screens to identify novel toxin resistance loci": Table S2

### Sheet: Table S2
SRR number	Name
SRR3585385	101
SRR3585386	116
SRR3585387	24
SRR3585389	241
SRR3585391	244
SRR3585394	249
SRR3585397	12
SRR3585398	254
SRR3585399	257
SRR3585400	259
SRR3585403	262
SRR3585408	120
SRR3585409	27
SRR3585411	271
SRR3585414	275
SRR3585415	281
SRR3585416	282
SRR3585418	286
SRR3585419	121
SRR3585420	287
SRR3585421	288
SRR3585422	289
SRR3585429	30
SRR3585431	31
SRR3585432	33
SRR3585435	39
SRR3585437	40
SRR3585439	43
SRR3585440	45
SRR3585441	124
SRR3585443	47
SRR3585446	5
SRR3585447	52
SRR3585448	53
SRR3585449	54
SRR3585450	56
SRR3585452	125
SRR3585454	6
SRR3585456	62
SRR3585459	68
SRR3585461	75
SRR3585465	8
SRR3585467	82
SRR3585468	83
SRR3585470	87
SRR3585471	9
SRR3585472	90
SRR3585473	91
SRR3585474	127
SRR3585478	128
SRR3585479	102
SRR3585480	129
SRR3585482	130
SRR3585488	137
SRR3585489	138
SRR3585494	141
SRR3585496	142
SRR3585497	143
SRR3585499	146
SRR3585500	149
SRR3585501	15
SRR3585519	106
SRR3585530	153
SRR3585616	158
SRR3585652	160
SRR3585729	166
SRR3585730	11
SRR3585732	169
SRR3585735	175
SRR3585738	182
SRR3585740	185
SRR3585741	110
SRR3585742	186
SRR3585746	191
SRR3585747	193
SRR3585749	196
SRR3585753	200
SRR3585754	201
SRR3585755	202
SRR3585758	205
SRR3585760	208
SRR3585761	209
SRR3585767	213
SRR3585768	214
SRR3585769	217
SRR3585770	218
SRR3585771	22
SRR3585772	220
SRR3585775	225
SRR3585779	232
SRR3585782	236
SRR3585783	237
SRR3585784	238
