## Supplementary material for "Intersecting experimental evolution and CRISPR screens to identify novel toxin resistance loci": Table S5

### Sheet: TableS5
Reference Target	M	CV	Experiment
Act5C	0.476	0.184	RNAi - Extended Data Figure 4a
RpL32	0.507	0.211	RNAi - Extended Data Figure 4a
αTub84B	0.443	0.165	RNAi - Extended Data Figure 4a
Average	0.475	0.187	RNAi - Extended Data Figure 4a
Act5C	0.756	0.284	Cross-species comparison - Figure 4e
RpL32	0.929	0.463	Cross-species comparison - Figure 4e
αTub84B	0.651	0.172	Cross-species comparison - Figure 4e
Average	0.779	0.306	Cross-species comparison - Figure 4e
Act5C	0.348	0.094	Experimental evolution - Figure 4g
RpL32	0.502	0.232	Experimental evolution - Figure 4g
αTub84B	0.433	0.181	Experimental evolution - Figure 4g
Average	0.428	0.169	Experimental evolution - Figure 4g
Act5C	0.464	0.202	kraken over-expression - Extended Data Figure 4c
RpL32	0.373	0.162	kraken over-expression - Extended Data Figure 4c
αTub84B	0.311	0.092	kraken over-expression - Extended Data Figure 4c
Average	0.382	0.152	kraken over-expression - Extended Data Figure 4c
Act5C	0.065	0.007	Alkbh7 over-expression - Extended Data Figure 4c
RpL32	0.105	0.048	Alkbh7 over-expression - Extended Data Figure 4c
αTub84B	0.089	0.041	Alkbh7 over-expression - Extended Data Figure 4c
Average	0.086	0.032	Alkbh7 over-expression - Extended Data Figure 4c
Act5C	0.186	0.065	Dsec OA induction - Extended Data Figure 3c
RpL32	0.265	0.122	Dsec OA induction - Extended Data Figure 3c
αTub84B	0.201	0.08	Dsec OA induction - Extended Data Figure 3c
Average	0.217	0.089	Dsec OA induction - Extended Data Figure 3c
Act5C	0.905	0.322	Evolved Dsim OA induction - Extended Data Figure 3c
RpL32	1.082	0.417	Evolved Dsim OA induction - Extended Data Figure 3c
αTub84B	0.953	0.398	Evolved Dsim OA induction - Extended Data Figure 3c
Average	0.98	0.379	Evolved Dsim OA induction - Extended Data Figure 3c
