## Supplementary material for "Intersecting experimental evolution and CRISPR screens to identify novel toxin resistance loci": Table S6

### Sheet: TableS6
gene	target	strand	sequence	notes
kraken	fragment for qPCR	fwd	GAACCGTTGAGGCCAAGTG	Works on Dmel, Dsim, Dsec
kraken	fragment for qPCR	rev	TGCATGCCCATCGGATAGTG	Works on Dmel, Dsim, Dsec
Alkbh7	fragment for qPCR	fwd	GGATAGCACGAGATACTGCGG	Works on Dmel, Dsim, Dsec
Alkbh7	fragment for qPCR	rev	GTTCCCGACGATTGCTGTTG	Works on Dmel, Dsim, Dsec
Act5C	fragment for qPCR	fwd	GGCGCAGAGCAAGCGTGGTA	Works on Dmel, Dsim, Dsec
Act5C	fragment for qPCR	rev	GGGTGCCACACGCAGCTCAT	Works on Dmel, Dsim, Dsec
αTub84B	fragment for qPCR	fwd	TGTCGCGTGTGAAACACTTC	Works on Dmel, Dsim, Dsec
αTub84B	fragment for qPCR	rev	AGCAGGCGTTTCCAATCTG	Works on Dmel, Dsim, Dsec
RpL32	fragment for qPCR	fwd	CCAAGATCGTGAAGAAGCGC	Works on Dmel, Dsim, Dsec
RpL32	fragment for qPCR	rev	GCCATTTGTGCGACAGCTTAG	Works on Dmel, Dsim, Dsec
Dmel/Dsec\kraken	Start CDS	fwd	AAAGCGGCCGCCatgggccagacacgcgtgg	To clone CDS into UAS vector
Dmel/Dsec\kraken	End CDS	rev	AAATCTAGAttacgcctccttcaggaatcgaata	To clone CDS into UAS vector
Dmel\kraken	Dmel\kraken positions 85-105	fwd	TCGCTTTTTGAGATTCCCCGA	To screen for CRISPR/Cas9 induced mutations
Dmel\kraken	Dmel\kraken positions 970-990	rev	CTATCCGGCGAATCAGGCAT	To screen for CRISPR/Cas9 induced mutations
Dmel\Alkbh7	Dmel\Alkbh7 positions 57-82	fwd	ATGATTATCCAGAACAGAAGTCCTCT	To screen for CRISPR/Cas9 induced mutations
Dmel\Alkbh7	Dmel\Alkbh7 positions 1128-1150	rev	ACAAAAACGTTCAGTTCGCTTGA	To screen for CRISPR/Cas9 induced mutations
Dsec\kraken	Dsec\kraken positions 94-112	fwd	ATGGGCCAGACACGCGTGG	To screen for CRISPR/Cas9 induced mutations
Dsec\kraken	Dsec\kraken positions 1514-1533	rev	TACGCAGTCCGGATGGAAAC	To screen for CRISPR/Cas9 induced mutations
Dsec\Alkbh7	Dsec\Alkbh7 positions 58-77	fwd	TTTCAATTCTCCCGCCGACT	To screen for CRISPR/Cas9 induced mutations
Dsec\Alkbh7	Dsec\Alkbh7 positions 385-407	rev	TTTTCCACCGCTTAATGAGTTGT	To screen for CRISPR/Cas9 induced mutations
Dmel\kraken	Start putative promoter region	fwd	AAAAGATCTctgttggaatcgagagttagct	To clone into GAL4 vector
Dmel\kraken	End putative promoter region	rev	AAAAAGCTTggctaattgctgctcgcaaat	To clone into GAL4 vector
